# Actinomarina, resolved

**DOI:** 10.64898/2026.04.03.716425

**Authors:** Torben N. Nielsen, Lauren M. Lui

**Author notes:** Both authors contributed equally.

## Abstract

*Actinomarina* (*Ca.* Actinomarina minuta) is among the smallest known free-living bacteria and among the most abundant photoheterotrophs in ocean surface waters, yet not a single complete genome has been published for any member of the order Actinomarinales. Here we present 84 complete *Actinomarina* genomes assembled from Oxford Nanopore metagenomes of the San Francisco Estuary (SFE), together with 29 additional high-quality (≥95% complete, <5% contamination, single contig) non-circular assemblies. These genomes define 9 species at 95% ANI, three of which are novel, and represent, to our knowledge, the first complete genomes for the entire Actinomarinales order. An expanded phylogeny incorporating 23 high-quality NCBI genomes and a Casp-actino5 outgroup confirms species boundaries and places NCBI genomes among SFE clades.

The pangenome of 9,278 clusters is approaching closure (decay ratio 0.55), with a core genome of 227 single-copy genes (2.4%). Singletons (3,858 clusters, 42%) are concentrated in a tRNA-bounded hypervariable region (HVR) at 85–90% of the chromosome from dnaA — a similar replicative distance to the HVR recently described in *Pelagibacter* (7–15% from dnaA; Lui & Nielsen, in preparation) but on the opposite replichore. The HVR is flanked by tRNA genes at both boundaries, and in 32 of 84 genomes, the selenocysteine tRNA (selC) is physically located inside the HVR.

All 84 genomes encode selenocysteine tRNA (selC) and the selenocysteine biosynthesis genes selA and selD; the elongation factor selB is present but divergent. This has not been previously reported for *Actinomarina*. Deep learning selenoprotein prediction (deep-Sep) identifies ∼5 selenoproteins per genome in 69 families, including a selenoprotein form of selD itself. Retention of dedicated Sec biosynthetic machinery serving multiple targets in a genome of ∼1.1 Mbp implies that the catalytic advantage of selenocysteine over cysteine is large enough to justify the cost.

KofamScan pathway reconstruction reveals the most extensive set of auxotrophies yet documented from complete genomes in a free-living marine bacterium: arginine, histidine, tryptophan, and thiamine biosynthesis are universally absent, biotin biosynthesis is non-functional (final step absent), and only 5 of 8 TCA cycle steps are retained at the standard detection threshold. Gene order is extensively rearranged between species: no gene adjacency is universal across all 84 genomes. NCBI currently lists 396 *Actinomarina* genomes, none complete; of the 39 that pass quality thresholds, 41% are misclassified by NCBI, belonging to other genera by GTDB-Tk reclassification.
