## Supplemental Tables for "Actinomarina, resolved"

### Sheet: Table 1
Genome	Stn	Season	Circ	Size (bp)	GC (%)	Genes	Coding (%)	Compl (%)	Cont (%)	GTDB-Tk species	Cluster	tRNAs	selC
2S_u16243665	2	Summer	Y	1,086,374	30.7	1170	96.6	95.3	0.27	s__Actinomarina sp027729925	6	44	Y
2S_u24153986	2	Summer	Y	1,144,664	30.8	1240	96.4	93.7	0.29	s__Actinomarina sp027729925	6	44	Y
2S_u29313312	2	Summer	Y	1,168,777	32.3	1244	96.2	93.5	0.52	s__Actinomarina sp016777845	1	45	Y
2S_u37827958	2	Summer	Y	1,124,094	33.7	1203	95.9	93.5	0.21	s__Actinomarina sp014384285	4	44	Y
2S_u39251030	2	Summer	Y	1,149,252	32.5	1253	96.0	94.2	0.13	s__	3	41	Y
3S_u10031708	3	Summer	Y	1,130,607	32.5	1206	96.3	96.0	0.11	s__	3	45	Y
3S_u10544268	3	Summer	Y	1,140,750	32.5	1218	96.3	94.5	0.07	s__	3	44	Y
3S_u11305380	3	Summer	Y	1,149,858	32.4	1281	95.7	93.7	0.36	s__	3	41	Y
3S_u15101171	3	Summer	Y	1,141,872	32.5	1217	96.4	93.6	0.08	s__	5	44	Y
3S_u1519266	3	Summer	Y	1,135,305	33.9	1245	95.9	93.7	0.19	s__Actinomarina sp963979435	7	43	Y
3S_u21200106	3	Summer	Y	1,128,398	33.7	1203	95.9	92.1	0.08	s__Actinomarina sp014384285	4	47	Y
3S_u23461580	3	Summer	Y	1,085,769	31.3	1314	94.5	91.0	1.84	s__Actinomarina sp041234785	9	42	Y
3S_u2684503	3	Summer	Y	1,128,799	33.7	1211	95.9	91.8	0.20	s__Actinomarina sp002308095	2	44	Y
3S_u27764638	3	Summer	Y	1,168,772	32.3	1241	96.2	93.9	0.29	s__Actinomarina sp016777845	1	45	Y
3S_u27852698	3	Summer	Y	1,144,661	30.8	1228	96.4	95.0	0.30	s__Actinomarina sp027729925	6	44	Y
3S_u28699855	3	Summer	Y	1,102,927	32.5	1194	96.0	96.2	0.11	s__	3	43	Y
3S_u28754133	3	Summer	Y	1,120,497	32.5	1198	96.5	94.3	0.06	s__	3	40	Y
3S_u2898705	3	Summer	Y	1,152,799	32.6	1226	96.3	94.3	0.06	s__	3	41	Y
4S_u10183565	4	Summer	Y	1,136,192	32.5	1231	96.1	93.4	0.04	s__	3	40	Y
4S_u15661276	4	Summer	Y	1,098,528	33.8	1186	96.0	93.2	0.09	s__Actinomarina sp014384285	4	44	Y
4S_u4943581	4	Summer	Y	1,164,546	32.2	1289	95.8	95.4	0.24	s__Actinomarina sp016777845	1	45	Y
4S_u6355445	4	Summer	Y	1,141,878	32.5	1232	96.2	92.3	0.11	s__	5	44	Y
4S_u6585518	4	Summer	Y	1,126,947	30.8	1236	96.3	95.3	1.47	s__Actinomarina sp027729925	6	41	Y
4W_u1203400	4	Winter	Y	1,100,307	33.8	1212	95.8	90.5	0.09	s__Actinomarina sp014384285	4	42	Y
5S_u26759450	5	Summer	Y	1,171,885	33.9	1239	96.1	93.6	0.18	s__Actinomarina sp963979435	7	43	Y
5S_u30505283	5	Summer	Y	1,154,611	33.9	1236	96.2	92.2	0.30	s__Actinomarina sp963979435	7	43	Y
5S_u34002258	5	Summer	Y	1,140,685	32.5	1222	95.9	93.8	0.10	s__	5	44	Y
5S_u38064535	5	Summer	Y	1,143,986	32.5	1230	96.3	96.2	0.16	s__	3	43	Y
5S_u47638196	5	Summer	Y	1,090,566	30.8	1199	96.1	95.0	0.44	s__Actinomarina sp027729925	6	43	Y
5S_u9852424	5	Summer	Y	1,149,726	33.5	1219	95.6	92.8	0.10	s__Actinomarina sp002308095	2	50	Y
6S_u11123534	6	Summer	Y	1,166,061	32.4	1233	96.3	94.7	0.14	s__Actinomarina sp016777845	1	46	Y
6S_u13513035	6	Summer	Y	1,133,837	32.5	1218	96.4	94.4	0.16	s__	3	39	Y
6S_u2273663	6	Summer	Y	1,168,772	32.3	1238	96.2	93.3	0.28	s__Actinomarina sp016777845	1	45	Y
6S_u4822972	6	Summer	Y	1,133,474	32.4	1208	96.2	94.8	0.31	s__Actinomarina sp016777845	1	45	Y
6S_u6909465	6	Summer	Y	1,114,595	32.5	1215	96.0	95.7	1.17	s__	3	40	Y
6S_u7653006	6	Summer	Y	1,085,918	33.8	1171	95.9	92.3	0.21	s__Actinomarina sp014384285	4	43	Y
6S_u8522914	6	Summer	Y	1,129,185	32.5	1221	95.9	92.2	0.04	s__Actinomarina sp016777845	1	52	Y
6W_u12215949	6	Winter	Y	1,149,752	33.8	1241	95.8	93.5	0.16	s__Actinomarina sp963979435	7	43	Y
6W_u14583566	6	Winter	Y	1,110,680	33.8	1196	95.8	92.2	0.28	s__Actinomarina sp014384285	4	46	Y
6W_u25541914	6	Winter	Y	1,131,050	33.7	1212	95.8	93.3	0.16	s__Actinomarina sp014384285	4	47	Y
7S_u11862634	7	Summer	Y	1,139,696	32.5	1195	96.4	95.0	0.11	s__Actinomarina sp016777845	1	42	Y
7S_u12200331	7	Summer	Y	1,116,298	32.3	1196	96.4	93.6	0.12	s__Actinomarina sp016777845	1	45	Y
7S_u14046793	7	Summer	Y	1,120,208	32.5	1215	96.2	96.2	0.14	s__	3	43	Y
7S_u15516671	7	Summer	Y	1,165,847	33.6	1248	96.0	93.2	0.14	s__Actinomarina sp002308095	2	45	Y
7S_u15688967	7	Summer	Y	1,117,854	33.6	1209	95.6	92.0	0.13	s__Actinomarina sp002308095	2	46	Y
7S_u17115757	7	Summer	Y	1,143,999	32.5	1222	96.3	93.7	0.04	s__	3	42	Y
7S_u19101101	7	Summer	Y	1,160,830	32.3	1227	96.3	95.6	0.27	s__Actinomarina sp016777845	1	42	Y
7S_u20608092	7	Summer	Y	1,129,085	32.4	1214	96.2	95.5	0.14	s__	8	41	Y
7S_u22282045	7	Summer	Y	1,144,065	33.7	1231	95.8	90.4	0.16	s__Actinomarina sp002308095	2	52	Y
7S_u2271537	7	Summer	Y	1,109,330	32.5	1190	96.2	93.1	0.27	s__	5	45	Y
7S_u25943834	7	Summer	Y	1,154,339	33.4	1235	96.0	92.1	0.08	s__Actinomarina sp002308095	2	46	Y
7S_u26240695	7	Summer	Y	1,113,441	32.3	1200	96.1	93.1	0.85	s__Actinomarina sp016777845	1	48	Y
7S_u26951073	7	Summer	Y	1,132,857	32.4	1224	96.2	94.6	0.15	s__Actinomarina sp016777845	1	42	Y
7S_u27659329	7	Summer	Y	1,149,836	33.5	1231	96.0	93.2	0.12	s__Actinomarina sp002308095	2	46	Y
7S_u30799209	7	Summer	Y	1,169,399	32.4	1235	96.4	94.6	0.15	s__Actinomarina sp016777845	1	46	Y
7S_u31213733	7	Summer	Y	1,134,818	32.6	1209	96.3	94.0	0.11	s__	5	43	Y
7S_u38582635	7	Summer	Y	1,172,380	33.7	1269	95.7	92.3	0.14	s__Actinomarina sp963979435	7	45	Y
7S_u44235735	7	Summer	Y	1,182,625	33.5	1271	95.5	90.2	0.09	s__Actinomarina sp002308095	2	50	Y
7S_u44357109	7	Summer	Y	1,129,985	33.7	1215	95.9	91.8	0.24	s__Actinomarina sp002308095	2	45	Y
7S_u47022909	7	Summer	Y	1,135,530	32.3	1221	96.1	94.6	0.16	s__Actinomarina sp016777845	1	39	Y
7S_u47173031	7	Summer	Y	1,147,291	32.6	1216	96.2	94.0	0.07	s__	5	43	Y
7S_u49540978	7	Summer	Y	1,120,901	32.5	1184	96.1	94.2	0.39	s__Actinomarina sp016777845	1	46	Y
8S_u11077822	8	Summer	Y	1,137,403	32.4	1223	96.0	93.8	0.26	s__Actinomarina sp016777845	1	49	Y
8S_u15236764	8	Summer	Y	1,139,100	33.6	1220	95.8	93.3	0.14	s__Actinomarina sp002308095	2	48	Y
8S_u15726788	8	Summer	Y	1,116,815	33.6	1209	95.6	91.9	0.13	s__Actinomarina sp002308095	2	46	Y
8S_u18536632	8	Summer	Y	1,179,805	33.6	1272	95.9	93.2	0.32	s__Actinomarina sp002308095	2	47	Y
8S_u19836108	8	Summer	Y	1,169,020	32.4	1234	96.4	94.7	0.14	s__Actinomarina sp016777845	1	46	Y
8S_u20312398	8	Summer	Y	1,141,877	32.5	1220	96.4	93.7	0.08	s__	5	44	Y
8S_u20517285	8	Summer	Y	1,121,443	33.7	1192	96.2	92.2	0.12	s__Actinomarina sp002308095	2	43	Y
8S_u20665961	8	Summer	Y	1,145,174	33.7	1238	95.7	90.5	0.16	s__Actinomarina sp002308095	2	45	Y
8S_u20934373	8	Summer	Y	1,121,873	32.4	1198	96.4	93.6	0.12	s__Actinomarina sp016777845	1	45	Y
8S_u22443967	8	Summer	Y	1,128,771	33.7	1211	95.9	91.7	0.63	s__Actinomarina sp002308095	2	44	Y
8S_u24147043	8	Summer	Y	1,137,057	32.6	1218	96.3	93.1	0.07	s__	3	42	Y
8S_u24863270	8	Summer	Y	1,125,807	32.4	1200	96.1	93.2	0.24	s__Actinomarina sp016777845	1	45	Y
8S_u26398944	8	Summer	Y	1,129,304	32.4	1233	96.1	94.8	0.87	s__	8	41	Y
8S_u26666863	8	Summer	Y	1,141,801	32.6	1213	96.2	94.2	0.08	s__Actinomarina sp016777845	1	47	Y
8S_u27316903	8	Summer	Y	1,120,284	32.5	1183	96.1	94.2	0.39	s__Actinomarina sp016777845	1	46	Y
8S_u4016193	8	Summer	Y	1,126,671	32.5	1227	95.8	92.8	0.04	s__	5	42	Y
8S_u5049132	8	Summer	Y	1,132,857	32.4	1225	96.2	94.6	0.15	s__Actinomarina sp016777845	1	42	Y
8S_u6950072	8	Summer	Y	1,110,049	32.5	1195	96.3	96.1	0.16	s__	3	39	Y
8S_u7689465	8	Summer	Y	1,141,456	32.6	1214	96.2	94.0	0.12	s__	5	42	Y
8S_u8218337	8	Summer	Y	1,169,163	32.3	1245	96.2	93.1	0.29	s__Actinomarina sp016777845	1	45	Y
8S_u9200617	8	Summer	Y	1,131,918	32.5	1215	96.1	95.6	0.07	s__	3	40	Y
8W_u9538187	8	Winter	Y	1,124,610	34.0	1244	95.2	92.5	0.18	s__Actinomarina sp963979435	7	42	Y
2S_u7034620	2	Summer	N	969,515	30.5	1036	96.8	90.5	0.24	s__Actinomarina sp027729925	6	-	-
3S_u12323479	3	Summer	N	1,064,037	33.5	1161	95.8	90.3	0.10	s__Actinomarina sp002308095	2	-	-
3S_u1476044	3	Summer	N	1,158,245	30.8	1264	96.5	96.3	0.35	s__Actinomarina sp027729925	6	-	-
3S_u17041321	3	Summer	N	1,158,516	33.5	1243	95.9	93.5	0.17	s__Actinomarina sp002308095	2	-	-
3S_u18899569	3	Summer	N	1,038,499	30.7	1120	96.8	94.0	0.32	s__Actinomarina sp027729925	6	-	-
3S_u19197949	3	Summer	N	1,044,727	32.3	1142	96.0	92.5	0.14	s__Actinomarina sp016777845	1	-	-
3S_u19450360	3	Summer	N	1,134,826	32.6	1213	96.2	94.0	0.12	s__	5	-	-
3S_u20094592	3	Summer	N	1,035,746	32.2	1139	96.2	90.2	0.21	s__Actinomarina sp016777845	1	-	-
3S_u5480480	3	Summer	N	1,162,848	30.7	1266	96.3	93.8	0.42	s__Actinomarina sp027729925	6	-	-
3S_u6086114	3	Summer	N	1,180,496	33.8	1270	95.9	93.5	3.66	s__Actinomarina sp014384285	4	-	-
3S_u6595151	3	Summer	N	1,097,822	32.2	1175	96.2	91.9	0.25	s__Actinomarina sp016777845	1	-	-
5S_u14076788	5	Summer	N	1,186,686	33.7	1282	95.9	91.7	4.24	s__Actinomarina sp002308095	2	-	-
5S_u27698730	5	Summer	N	1,141,089	33.5	1222	96.0	91.0	0.13	s__Actinomarina sp002308095	2	-	-
5S_u7024185	5	Summer	N	1,149,866	32.5	1257	96.1	93.4	0.13	s__	3	-	-
5W_u13503090	5	Winter	N	1,180,681	33.6	1293	95.4	93.9	0.27	s__Actinomarina sp002308095	2	-	-
5W_u31244279	5	Winter	N	1,060,426	33.8	1175	95.9	90.8	0.10	s__Actinomarina sp963979435	7	-	-
6S_u12970547	6	Summer	N	1,163,045	32.5	1245	96.3	93.8	0.65	s__	5	-	-
6S_u1979361	6	Summer	N	1,094,865	32.6	1212	95.8	91.5	0.83	s__	3	-	-
7S_u17142938	7	Summer	N	1,173,527	33.6	1259	95.7	93.5	3.39	s__Actinomarina sp002308095	2	-	-
7S_u18120769	7	Summer	N	1,119,499	32.4	1199	96.3	93.0	0.09	s__Actinomarina sp016777845	1	-	-
7S_u20206950	7	Summer	N	1,180,878	33.6	1262	96.0	93.4	0.14	s__Actinomarina sp002308095	2	-	-
7S_u3165315	7	Summer	N	1,178,785	32.5	1261	96.0	94.2	0.10	s__	5	-	-
7S_u37636734	7	Summer	N	1,178,291	33.6	1256	96.0	93.3	0.08	s__Actinomarina sp002308095	2	-	-
7W_u12878943	7	Winter	N	1,188,555	33.7	1268	95.7	93.6	3.57	s__Actinomarina sp014384285	4	-	-
8S_u12635221	8	Summer	N	1,190,092	33.6	1307	95.5	92.6	4.69	s__Actinomarina sp014384285	4	-	-
8S_u15784506	8	Summer	N	1,088,919	33.7	1178	95.9	90.4	1.17	s__Actinomarina sp014384285	4	-	-
8S_u18801508	8	Summer	N	1,170,169	32.3	1245	96.0	94.2	0.29	s__Actinomarina sp016777845	1	-	-
8S_u23307925	8	Summer	N	993,002	33.6	1074	95.8	91.4	0.36	s__Actinomarina sp014384285	4	-	-
8S_u411021	8	Summer	N	1,210,802	33.7	1295	95.9	92.9	0.66	s__Actinomarina sp002308095	2	-	-

### Sheet: Table 2
Accession	Size (bp)	Contigs	GC	Compl (%)	Cont (%)	GTDB genus	Actinomarina	Best ANI	Best SFE match
GCA_041229505.1	3,980,713	367	0.72	99.1	0.95	Nocardioides	N	<80	-
GCA_041229665.1	2,120,559	134	0.68	97.9	0.36	Casp-actino5	N	<80	-
GCA_041229705.1	2,121,509	96	0.57	94.7	0.20	Casp-actino5	N	<80	-
GCA_041235335.1	2,824,556	44	0.66	96.0	0.12	UBA11606	N	<80	-
GCA_041235395.1	2,916,202	44	0.64	98.9	2.99	Alteriqipengyuania	N	<80	-
GCA_041235405.1	2,911,225	221	0.66	95.9	2.63	UBA11606	N	<80	-
GCA_045563135.1	1,080,533	2	0.34	94.5	0.14	Actinomarina	Y	98.3	8S_u15236764
GCA_045563395.1	1,030,966	9	0.33	91.1	0.41	Actinomarina	Y	<80	-
GCA_049457295.1	991,108	61	0.31	90.8	4.17	Actinomarina	Y	99.6	5S_u47638196
GCA_902519985.1	963,731	27	0.32	91.2	0.04	Actinomarina	Y	<80	-
GCA_902520235.1	1,070,993	15	0.32	90.1	0.13	Actinomarina	Y	<80	-
GCA_902555985.1	1,034,186	26	0.32	90.4	0.21	N/A	Y	82.9	8S_u24863270
GCA_902568415.1	1,110,800	11	0.32	90.6	0.13	Actinomarina	Y	<80	-
GCA_902587185.1	1,121,776	4	0.33	96.2	0.15	Actinomarina	Y	89.2	7S_u20608092
GCA_902596545.1	1,097,906	17	0.32	94.3	0.29	N/A	Y	93.5	7S_u20608092
GCA_902610815.1	1,100,974	7	0.33	95.4	0.15	N/A	Y	90.6	5S_u34002258
GCA_902619825.1	1,080,982	13	0.32	90.5	0.06	N/A	Y	<80	-
GCA_902625455.1	1,072,117	13	0.32	90.6	0.08	N/A	Y	87.0	7S_u20608092
GCA_902626065.1	1,023,914	20	0.32	90.3	0.10	N/A	Y	<80	-
GCA_902635395.1	1,104,260	14	0.32	90.5	0.14	Actinomarina	Y	<80	-
GCA_943843345.1	1,049,702	6	0.34	91.3	0.18	Actinomarina	Y	98.8	3S_u21200106
GCA_943844435.1	981,116	2	0.34	90.7	1.11	Actinomarina	Y	96.5	3S_u1519266
GCA_943846315.1	973,138	8	0.34	92.1	0.14	Actinomarina	Y	99.0	3S_u21200106
GCA_964216645.1	2,916,265	44	0.64	98.9	2.98	Alteriqipengyuania	N	<80	-
GCA_964216795.1	3,914,869	198	0.39	93.8	2.47	JAUILH01	N	<80	-
GCA_964216875.1	2,912,525	221	0.66	95.9	2.67	UBA11606	N	<80	-
GCA_964217635.1	2,824,556	44	0.66	96.0	0.12	UBA11606	N	<80	-
GCA_964217705.1	3,238,397	236	0.34	97.4	2.47	GCA-002722245	N	<80	-
GCA_964219045.1	2,120,628	134	0.68	98.2	0.37	Casp-actino5	N	<80	-
GCA_964219485.1	2,490,593	129	0.53	95.8	0.68	Luminiphilus	N	<80	-
GCA_964219545.1	3,981,982	367	0.72	99.1	0.95	Nocardioides	N	<80	-
GCA_964219935.1	2,121,729	96	0.57	94.7	0.20	Casp-actino5	N	<80	-
GCA_964220625.1	1,604,023	45	0.55	95.6	0.02	TMED14	N	<80	-
GCA_982293715.1	1,005,446	26	0.34	90.5	0.10	Actinomarina	Y	99.1	4W_u1203400
GCA_982293725.1	1,413,831	109	0.35	91.8	2.24	Actinomarina	Y	99.0	4S_u15661276
GCA_982294265.1	1,075,848	26	0.34	92.6	0.28	Actinomarina	Y	99.0	3S_u21200106
GCA_982295095.1	1,062,836	26	0.34	92.4	0.26	Actinomarina	Y	99.0	4W_u1203400
GCA_982296105.1	1,797,885	256	0.34	92.4	2.88	Actinomarina	Y	98.8	4S_u15661276
GCA_982296625.1	1,103,387	37	0.34	92.9	1.40	Actinomarina	Y	99.1	4S_u15661276

### Sheet: Table 3
Cluster rep	UniRef90 hit	Identity	Description	KO
2S_u16243665_102	UniRef90_UPI003511C67D	80%	cytochrome C oxidase subunit IV family protein	K02277
2S_u16243665_1051	UniRef90_UPI003D96AD65	40%	oxygenase MpaB family protein	-
2S_u16243665_1090	UniRef90_S5DJB4	80%	3-methyl-2-oxobutanoate hydroxymethyltransferase	K00606
2S_u16243665_122	UniRef90_S5DIY1	70%	alanine dehydrogenase	K00259
2S_u16243665_126	UniRef90_S5DJ61	80%	Kef-type K+ transport systems, membrane components	K26730
2S_u16243665_130	UniRef90_S5DMR7	70%	DNA topoisomerase 1	K03168
2S_u16243665_148	UniRef90_S5DYI7	90%	MedDCM-OCT-S45-C49-cds2	-
2S_u16243665_162	UniRef90_S5DX12	80%	Transcriptional regulator	K07736
2S_u16243665_167	UniRef90_S5DM96	80%	Branched-chain amino acid ABC-type transport system, perm...	K01997
2S_u16243665_184	UniRef90_S5DLG3	80%	NADH-quinone oxidoreductase subunit H	K00337
2S_u16243665_185	UniRef90_S5DRZ2	80%	NADH-quinone oxidoreductase subunit I	K00338
2S_u16243665_190	UniRef90_S5DRY8	70%	NADH-quinone oxidoreductase subunit N	K00343
2S_u16243665_198	UniRef90_S5DQ24	80%	Thymidine kinase	K00857
2S_u16243665_205	UniRef90_S5DRX5	90%	MedDCM-OCT-S40-C37-cds18	-
2S_u16243665_209	UniRef90_S5DXI5	90%	NADH-quinone oxidoreductase subunit B	K00331
2S_u16243665_215	UniRef90_S5DLC9	90%	NADH-quinone oxidoreductase subunit K	K00340
2S_u16243665_226	UniRef90_UPI003B5C845F	50%	RNA polymerase sigma factor	K03088
2S_u16243665_228	UniRef90_UPI003B5BFD5B	40%	preprotein translocase subunit SecE	K03073
2S_u16243665_229	UniRef90_A0A3B0S881	60%	Transcription antitermination protein NusG	K02601
2S_u16243665_230	UniRef90_A0A516G8C8	70%	Large ribosomal subunit protein uL11	K02867
2S_u16243665_231	UniRef90_A0A0D8HLH7	60%	Large ribosomal subunit protein uL1	K02863
2S_u16243665_237	UniRef90_A0A3B0T6A3	60%	SSU ribosomal protein S7p (S5e)	K02992
2S_u16243665_239	UniRef90_S5DYP6	100%	Elongation factor Tu	K02358
2S_u16243665_243	UniRef90_S5DR06	80%	Large ribosomal subunit protein uL23	K02892
2S_u16243665_244	UniRef90_S5DYP1	90%	Large ribosomal subunit protein uL2	K02886
2S_u16243665_246	UniRef90_S5DST5	80%	Large ribosomal subunit protein uL22	K02890
2S_u16243665_248	UniRef90_S5DR04	90%	Large ribosomal subunit protein uL16	K02878
2S_u16243665_251	UniRef90_S5DST0	90%	Large ribosomal subunit protein uL14	K02874
2S_u16243665_252	UniRef90_S5DMD9	90%	Large ribosomal subunit protein uL24	K02895
2S_u16243665_253	UniRef90_S5DR00	90%	Large ribosomal subunit protein uL5	K02931
2S_u16243665_254	UniRef90_S5DYN5	80%	Small ribosomal subunit protein uS14	K02954
2S_u16243665_255	UniRef90_S5DMD3	80%	Small ribosomal subunit protein uS8	K02994
2S_u16243665_260	UniRef90_S5DMC9	90%	Large ribosomal subunit protein uL15	K02876
2S_u16243665_266	UniRef90_S5DMC5	90%	Small ribosomal subunit protein uS13	K02952
2S_u16243665_267	UniRef90_S5DSR6	90%	Small ribosomal subunit protein uS11	K02948
2S_u16243665_268	UniRef90_S5DMC7	90%	Small ribosomal subunit protein uS4	K02986
2S_u16243665_270	UniRef90_S5DYM6	90%	Large ribosomal subunit protein bL17	K02879
2S_u16243665_273	UniRef90_S5DMC4	80%	Large ribosomal subunit protein uL13	K02871
2S_u16243665_274	UniRef90_S5DQY5	80%	Small ribosomal subunit protein uS9	K02996
2S_u16243665_282	UniRef90_S5DMB6	90%	Co-chaperonin GroES	K04078
2S_u16243665_313	UniRef90_S5DKS2	80%	Isocitrate dehydrogenase [NADP]	K00031
2S_u16243665_314	UniRef90_S5DPM8	70%	Malate dehydrogenase	K00024
2S_u16243665_315	UniRef90_S5DL44	90%	Bacterial nucleoid DNA-binding protein	K03530
2S_u16243665_317	UniRef90_S5DRB3	90%	Succinate dehydrogenase iron-sulfur subunit	K00240
2S_u16243665_318	UniRef90_S5DKS8	90%	Succinate dehydrogenase flavoprotein subunit	K00239
2S_u16243665_319	UniRef90_S5DWY6	80%	Succinate dehydrogenase, hydrophobic anchor subunit	K00242
2S_u16243665_34	UniRef90_A0A3B0TP52	50%	Cell division protein CrgA	-
2S_u16243665_344	UniRef90_S5DQI7	80%	aconitate hydratase	-
2S_u16243665_350	UniRef90_S5DQJ1	80%	Acetyl-coenzyme A synthetase	K01895
2S_u16243665_357	UniRef90_A0ABW2PTF3	70%	Nucleoside diphosphate kinase	K00940
2S_u16243665_365	UniRef90_A0A6J6XCK5	80%	Unannotated protein	K02899
2S_u16243665_42	UniRef90_S5DPW3	80%	Nitroreductase	-
2S_u16243665_436	UniRef90_S5DJZ6	90%	2-isopropylmalate synthase	K01649
2S_u16243665_437	UniRef90_S5DLC7	80%	Ketol-acid reductoisomerase (NADP(+))	K00053
2S_u16243665_438	UniRef90_S5DNT2	90%	Acetolactate synthase small subunit	K01653
2S_u16243665_441	UniRef90_S5DPY1	80%	Dihydroxy-acid dehydratase	K01687
2S_u16243665_451	UniRef90_S5DK12	80%	MedDCM-OCT-S31-C31-cds18	-
2S_u16243665_453	UniRef90_S5DNU3	80%	Transcriptional regulator MraZ	K03925
2S_u16243665_47	UniRef90_S5DPW6	90%	MedDCM-OCT-S28-C46-cds13	-
2S_u16243665_488	UniRef90_A0A6J6GHC5	60%	UvrABC system protein B	K03702
2S_u16243665_495	UniRef90_A0A5Q2RF17	60%	Protein-export membrane protein SecG	K03075
2S_u16243665_526	UniRef90_S5DJ29	80%	CTP synthase	K01937
2S_u16243665_536	UniRef90_UPI00321A9BCC	90%	ABC transporter permease	-
2S_u16243665_546	UniRef90_S5DRQ1	70%	MedDCM-OCT-S40-C199-cds6	-
2S_u16243665_558	UniRef90_S5DL89	80%	Large ribosomal subunit protein bL20	K02887
2S_u16243665_559	UniRef90_S5DPS7	90%	50S ribosomal protein L35	K02916
2S_u16243665_56	UniRef90_S5DVT8	90%	MedDCM-OCT-S28-C46-cds22	-
2S_u16243665_562	UniRef90_S5DLR9	80%	Riboflavin biosynthesis protein RibBA	K14652
2S_u16243665_570	UniRef90_S5DQD3	100%	DNA-directed RNA polymerase subunit omega	K03060
2S_u16243665_581	UniRef90_S5DL41	80%	Guanosine polyphosphate pyrophosphohydrolases/synthetases	K01139
2S_u16243665_587	UniRef90_S5DYB0	80%	MedDCM-OCT-S43-C55-cds16	-
2S_u16243665_590	UniRef90_S5DM08	80%	Pyridoxal 5'-phosphate synthase subunit PdxS	K06215
2S_u16243665_6	UniRef90_S5DL30	80%	MedDCM-OCT-S38-C185-cds10	-
2S_u16243665_608	UniRef90_UPI003AB5F10D	50%	aminomethyl-transferring glycine dehydrogenase subunit GcvPB	K00283
2S_u16243665_611	UniRef90_UPI0035CF2255	50%	glycine cleavage system protein GcvH	K02437
2S_u16243665_633	UniRef90_UPI003512C425	60%	3-methyl-2-oxobutanoate hydroxymethyltransferase	K00606
2S_u16243665_651	UniRef90_S5DJW0	90%	ABC-type phosphate/phosphonate transport system, ATPase c...	K02041
2S_u16243665_665	UniRef90_S5DK47	80%	Dehydrogenase	-
2S_u16243665_669	UniRef90_S5DNR7	90%	SOS-response transcriptional repressors (RecA-mediated au...	K03503
2S_u16243665_674	UniRef90_S5DQJ3	80%	1-acyl-sn-glycerol-3-phosphate acyltransferase	K00655
2S_u16243665_677	UniRef90_S5DNS4	90%	Small ribosomal subunit protein uS15	K02956
2S_u16243665_683	UniRef90_UPI003B59387C	60%	transcription termination factor NusA	K02600
2S_u16243665_71	UniRef90_S5DJI2	80%	Peptidase M20 domain-containing protein 2	K26141
2S_u16243665_711	UniRef90_S5DSB3	80%	Uracil phosphoribosyltransferase	K00761
2S_u16243665_722	UniRef90_UPI001B8DA4A9	50%	50S ribosomal protein L32	K02911
2S_u16243665_747	UniRef90_A0A090IWD8	60%	Acyl-CoA dehydrogenase family member 10	K00249
2S_u16243665_749	UniRef90_S5DQR3	80%	Acyl dehydratase	K28224
2S_u16243665_754	UniRef90_S5DK81	90%	Acyl-CoA dehydrogenases	-
2S_u16243665_763	UniRef90_S5DQS5	100%	Sec-independent protein translocase protein TatA	K03116
2S_u16243665_767	UniRef90_A0A1W1DDM4	80%	GTP-binding and nucleic acid-binding protein YchF	K06942
2S_u16243665_786	UniRef90_S5DKN3	80%	Tetrahydrodipicolinate N-succinyltransferase	K00674
2S_u16243665_799	UniRef90_S5DWR6	90%	NAD-dependent aldehyde dehydrogenases	-
2S_u16243665_802	UniRef90_S5DQ68	90%	Superoxide dismutase, Ni	K00518
2S_u16243665_806	UniRef90_S5DKN5	90%	Pyruvate:ferredoxin oxidoreductase and related 2-oxoacid:...	K00175
2S_u16243665_807	UniRef90_S5DQ72	70%	Phosphate transport system regulatory protein PhoU	-
2S_u16243665_808	UniRef90_S5DLL9	80%	MedDCM-OCT-S40-C8-cds36	K14683
2S_u16243665_818	UniRef90_S5DKM8	100%	ATP synthase subunit beta	K02112
2S_u16243665_82	UniRef90_S5DNL3	80%	MedDCM-OCT-S30-C92-cds15	K08264
2S_u16243665_823	UniRef90_S5DMN8	100%	ATP synthase subunit c	K02110
2S_u16243665_824	UniRef90_S5DUX5	80%	ATP synthase subunit a	K02108
2S_u16243665_825	UniRef90_S5DIW0	80%	MedDCM-OCT-S24-C115-cds11	-
2S_u16243665_832	UniRef90_S5DJ33	90%	Large ribosomal subunit protein bL31B	K02909
2S_u16243665_859	UniRef90_A0ABX2SY63	50%	Thioredoxin	K03671
2S_u16243665_861	UniRef90_A0A382URP4	70%	SsrA-binding protein	K03664
2S_u16243665_864	UniRef90_A0A4R7KU80	50%	Cell division ATP-binding protein FtsE	K09812
2S_u16243665_867	UniRef90_A0A1G2MJA1	60%	Adenosylhomocysteinase	K01251
2S_u16243665_873	UniRef90_A0A3B0T645	50%	DUF6788 domain-containing protein	-
2S_u16243665_889	UniRef90_A0A0M9UBK4	40%	2-oxoisovalerate dehydrogenase E1 component	K11381
2S_u16243665_925	UniRef90_A0A0U2XMT3	80%	Actinorhodopsin	-
2S_u16243665_941	UniRef90_S5DM42	70%	CDP-diacylglycerol--glycerol-3-phosphate 3-phosphatidyltr...	-
2S_u16243665_944	UniRef90_S5DWU2	70%	Transport permease protein	-
2S_u16243665_954	UniRef90_S5DM15	80%	3-oxoacyl-(Acyl-carrier-protein) synthase III (Fragment)	K00648
2S_u16243665_958	UniRef90_A0A6J6BHQ2	50%	Unannotated protein	K11611
2S_u16243665_963	UniRef90_D6PK38	90%	proton-translocating NAD(P)(+) transhydrogenase	-
2S_u16243665_971	UniRef90_D6PK28	70%	Amidinotransferase	-
2S_u16243665_98	UniRef90_S5DJN9	90%	Dehydrogenase	K13775
2S_u24153986_1082	UniRef90_S5DXP9	80%	Fe-S cluster assembly scaffold protein	-
2S_u24153986_188	UniRef90_S5DX21	100%	NADH-quinone oxidoreductase subunit B	K00331
2S_u24153986_505	UniRef90_UPI003B5C38D8	50%	RNase adapter RapZ	K06958
2S_u29313312_1017	UniRef90_S5DRX0	80%	NADH-quinone oxidoreductase subunit D	-
2S_u29313312_1041	UniRef90_S5DQ34	80%	NADH-quinone oxidoreductase subunit K	K00340
2S_u29313312_1052	UniRef90_S5DSP5	80%	Dehydrogenase	-
2S_u29313312_1117	UniRef90_A0A3B0SFR7	50%	Ribosome LSU-associated GTP-binding protein HflX	K03665
2S_u29313312_1122	UniRef90_A0A3B0T5Q5	50%	Prolipoprotein diacylglyceryl transferase	K13292
2S_u29313312_1157	UniRef90_S5DJQ5	90%	MedDCM-OCT-S29-C46-cds29	-
2S_u29313312_1163	UniRef90_S5DSK1	80%	ABC-type amino acid transport/signal transduction systems...	K09969
2S_u29313312_1181	UniRef90_S5DQE7	90%	Aspartokinase	K00928
2S_u29313312_1222	UniRef90_S5DJN0	90%	ABC-type antimicrobial peptide transport system, ATPase c...	K02003
2S_u29313312_1241	UniRef90_A0A3B0S2Z5	40%	R3H domain-containing protein	K06346
2S_u29313312_282	UniRef90_S5DWU5	80%	Acetyl-CoA carboxylase, carboxyltransferase component (Su...	-
2S_u29313312_368	UniRef90_A0ABV8S759	30%	Murein hydrolase activator EnvC family protein	-
2S_u29313312_483	UniRef90_X0VJ58	50%	Rad52/22 double-strand break repair protein	-
2S_u29313312_729	UniRef90_A0A7J4GRH6	70%	GMP reductase	K00364
2S_u29313312_744	UniRef90_A0A5Q2RJY6	50%	YitT family protein	K07149
2S_u29313312_793	UniRef90_S5DQJ8	80%	Isocitrate/isopropylmalate dehydrogenase	-
2S_u29313312_973	UniRef90_S5DSS7	80%	Large ribosomal subunit protein uL6	K02933
2S_u29313312_997	UniRef90_A0A382UGF0	60%	50S ribosomal protein L10	K02864
2S_u37827958_1024	UniRef90_A0A3B0T4S6	60%	4Fe-4S ferredoxin-type domain-containing protein	-
2S_u37827958_105	UniRef90_UPI0037523A31	50%	cytochrome c oxidase subunit I	K02274
2S_u37827958_106	UniRef90_UPI003B5B5533	50%	cytochrome c oxidase subunit II	K02275
2S_u37827958_110	UniRef90_UPI000372928B	60%	LLM class F420-dependent oxidoreductase	-
2S_u37827958_1126	UniRef90_S5DN89	80%	Replicative DNA helicase	K02314
2S_u37827958_1128	UniRef90_S5DLP7	90%	Small ribosomal subunit protein bS18	-
2S_u37827958_1132	UniRef90_S5DQ27	70%	Peptide methionine sulfoxide reductase MsrA	K07304
2S_u37827958_1186	UniRef90_S5DJJ0	80%	Isoprenyl transferase	-
2S_u37827958_121	UniRef90_UPI001855488B	50%	hypothetical protein	K00463
2S_u37827958_186	UniRef90_S5DLF8	70%	NADH:ubiquinone oxidoreductase subunit 4 (Chain M)	K00342
2S_u37827958_208	UniRef90_S5DLF6	80%	NADH-quinone oxidoreductase subunit H	-
2S_u37827958_213	UniRef90_S5DLF0	90%	NADH:ubiquinone oxidoreductase subunit 4 (Chain M)	K00342
2S_u37827958_216	UniRef90_S5DLC5	70%	Protease HtpX homolog	K03799
2S_u37827958_228	UniRef90_A0A161I6T6	70%	Large ribosomal subunit protein bL12	K02935
2S_u37827958_230	UniRef90_A0A3B0RMJ3	60%	DNA-directed RNA polymerase	K03046
2S_u37827958_235	UniRef90_S5DME3	100%	Small ribosomal subunit protein uS10	K02946
2S_u37827958_242	UniRef90_S5DME5	80%	Small ribosomal subunit protein uS3	K02982
2S_u37827958_346	UniRef90_A0A6G8Q9L6	70%	ATP-dependent Clp protease ATP-binding subunit ClpX	K03544
2S_u37827958_52	UniRef90_S5DJA1	80%	Putative membrane protein	K07150
2S_u37827958_533	UniRef90_UPI00321A3ACB	100%	ABC transporter permease	K02034
2S_u37827958_580	UniRef90_S5DYB2	70%	Protein translocase subunit SecF	-
2S_u37827958_644	UniRef90_S5DMK4	80%	ABC-type phosphate/phosphonate transport system, permease...	K02042
2S_u37827958_645	UniRef90_S5DJ06	70%	MedDCM-OCT-S23-C8-cds21	K03466
2S_u37827958_665	UniRef90_S5DVY4	80%	Polyribonucleotide nucleotidyltransferase	K00962
2S_u37827958_679	UniRef90_S5DSA0	80%	Uridylate kinase	K09903
2S_u37827958_698	UniRef90_S5DQG6	80%	RNA-binding protein KhpA	K06960
2S_u37827958_753	UniRef90_S5DW76	80%	Kef-type K+ transport systems, membrane components	-
2S_u37827958_795	UniRef90_S5DLK4	90%	Pyruvate:ferredoxin oxidoreductase and related 2-oxoacid:...	K00174
2S_u37827958_834	UniRef90_UPI0018EF963D	60%	ABC transporter ATP-binding protein	K13464
2S_u37827958_883	UniRef90_A0A0U2P1X9	80%	Putative phosphoribosyltransferase	-
2S_u37827958_906	UniRef90_A0A0U2XXS9	80%	Putative ABC-type multidrug transport system, ATPase and ...	-
2S_u37827958_931	UniRef90_S5DSH7	70%	ABC-type multidrug transport system, ATPase component	K01990
2S_u37827958_999	UniRef90_A0A2A8CYI3	50%	NAD(P) transhydrogenase subunit beta	-
2S_u39251030_1116	UniRef90_S5DLN8	90%	Hemolysin	K03699
2S_u39251030_229	UniRef90_S5DQ05	70%	NADH-quinone oxidoreductase subunit N	K00343
2S_u39251030_34	UniRef90_A0A918PA19	40%	PDGLE domain-containing protein	K02007
2S_u39251030_541	UniRef90_S5DJ24	80%	MedDCM-OCT-S25-C81-cds12	-
2S_u39251030_685	UniRef90_S5DJW9	80%	TIGR03084 family protein	-
2S_u39251030_716	UniRef90_S5DY63	90%	Small ribosomal subunit protein uS2	K02967
3S_u10031708_721	UniRef90_S5DLV8	90%	Large ribosomal subunit protein bL19	K02884
3S_u10544268_1176	UniRef90_S5DJP0	100%	Diaminopimelate decarboxylase	K01586
3S_u10544268_245	UniRef90_A0A346Y3V8	90%	Small ribosomal subunit protein uS12	K02950
3S_u1519266_44	UniRef90_UPI003B59824B	40%	hypothetical protein	-
3S_u1519266_500	UniRef90_UPI003B5C4E20	60%	30S ribosomal protein S1	K02945
3S_u1519266_653	UniRef90_S5DQG5	70%	Transcriptional repressor NrdR	K07738
3S_u1519266_786	UniRef90_S5DP05	80%	Permease	K06902
3S_u1519266_799	UniRef90_S5DLH7	90%	Glutamyl-tRNA(Gln) amidotransferase subunit A	K02433
3S_u1519266_840	UniRef90_S5DPD8	90%	MedDCM-OCT-S24-C115-cds10	-
3S_u1519266_841	UniRef90_S5DJ40	90%	Serine hydroxymethyltransferase	K00600
3S_u1519266_877	UniRef90_UPI001EE3E38B	40%	large conductance mechanosensitive channel protein MscL	K03282
3S_u1519266_896	UniRef90_UPI003B59CABF	50%	preprotein translocase subunit SecA	K03070
3S_u1519266_924	UniRef90_A0A0U2M5S4	80%	Putative iron ABC transporter ATP-binding protein	K09013
3S_u21200106_298	UniRef90_S5DKR0	90%	ABC-type cobalt transport system, ATPase component	K02006
3S_u23461580_1065	UniRef90_D6PK22	80%	Sugar transferase	-
3S_u23461580_220	UniRef90_S5DQX4	70%	NAD(P)H dehydrogenase subunit J	-
3S_u23461580_296	UniRef90_S5DYN9	80%	Large ribosomal subunit protein uL29	K02904
3S_u23461580_799	UniRef90_S5DLW5	70%	Small ribosomal subunit protein bS16	K02959
3S_u23461580_817	UniRef90_UPI002CE76FF9	60%	pantetheine-phosphate adenylyltransferase	K00954
3S_u23461580_907	UniRef90_S5DPC1	80%	N-acetyl-1-D-myo-inositol-2-amino-2-deoxy-alpha-D-glucopy...	-
3S_u23461580_958	UniRef90_UPI003B5B6748	30%	cell division protein FtsX	K09811
3S_u2684503_361	UniRef90_S5DYA1	80%	Citramalate synthase	K01649
3S_u2684503_746	UniRef90_J0DEH4	60%	Inositol-3-phosphate synthase	K01858
3S_u2684503_748	UniRef90_A0A3B0T9Z5	60%	NAD-specific glutamate dehydrogenase NADP-specific glutam...	-
3S_u2684503_752	UniRef90_A0A1M4VGP5	50%	PPOX class probable F420-dependent enzyme	-
3S_u28699855_101	UniRef90_S5DJP7	100%	3-methylmercaptopropionyl-CoA dehydrogenase	K20035
3S_u28699855_103	UniRef90_S5DQ40	80%	MedDCM-OCT-S29-C46-cds5	-
3S_u28699855_767	UniRef90_S5DKD8	100%	IscR-regulated protein YhgI	K07400
5S_u34002258_1080	UniRef90_S5DPH3	90%	Putative K(+)-stimulated pyrophosphate-energized sodium pump	K15987
5S_u47638196_1119	UniRef90_S5DPY5	80%	Small ribosomal subunit protein bS6	K02990
5S_u47638196_184	UniRef90_S5DSP9	80%	NADH:ubiquinone oxidoreductase 24 kD subunit	K00334
5S_u47638196_217	UniRef90_S5DXH6	70%	NADH-quinone oxidoreductase subunit J	K00339
5S_u47638196_349	UniRef90_S5DSD7	70%	RNase PH	K00989
5S_u47638196_681	UniRef90_S5DJY5	70%	Uncharacterized protein	-
5S_u47638196_902	UniRef90_A0A0U2W8U9	70%	Cysteine desulfurase	K11717
5S_u47638196_925	UniRef90_A0A0U2IWP3	70%	Methyltransferase	K24451
5S_u9852424_76	UniRef90_S5DQ53	90%	Putative transcriptional regulators	K13640
6S_u8522914_1076	UniRef90_S5DIZ6	90%	Methionine adenosyltransferase	K00789
6W_u25541914_217	UniRef90_S5DRW6	80%	NADH:ubiquinone oxidoreductase subunit 5 (Chain L)/Multis...	K00341
6W_u25541914_23	UniRef90_Q2Q0H3	60%	Uncharacterized protein	-
7S_u20608092_59	UniRef90_S5DVC5	90%	dCTP deaminase, dUMP-forming	K01494
7S_u20608092_633	UniRef90_UPI000990A86F	50%	TSUP family transporter	K07090
7S_u20608092_856	UniRef90_A0A382C4B2	40%	Asn/Gln amidotransferase domain-containing protein	K09117
7S_u20608092_860	UniRef90_UPI003B599924	60%	ribose-phosphate diphosphokinase	K00948
7S_u20608092_972	UniRef90_D6PK55	80%	4 phosphopantetheinyl transferase	K00997
7S_u26240695_338	UniRef90_A0ABW9QNP2	50%	Transcriptional regulator WhiB	K18955
7S_u26951073_1177	UniRef90_S5DJZ9	80%	Serine--tRNA ligase	K01875
7S_u38582635_1152	UniRef90_S5DS35	90%	Glutamine synthetase	K01915
7S_u44235735_522	UniRef90_S5DJ99	90%	Ferredoxin	K05337
8S_u20665961_616	UniRef90_A0A3S9SXG3	40%	Probable glycine dehydrogenase (decarboxylating) subunit 1	K00282
8S_u26398944_1102	UniRef90_S5DQ86	80%	Iron-sulfur cluster carrier protein	K03593

### Sheet: Table 4
Category	Count	% of total
Other Annotated	1500	38.9
No Hit	1393	36.1
Surface Modification	384	10.0
Hypothetical	261	6.8
Restriction Modification	229	5.9
Transport	80	2.1
Phage	11	0.3

### Sheet: Table 5
Genome	Left boundary tRNAs (79-84%)	Right boundary tRNAs (90-95%)	HVR genes	HVR size (bp)	HVR singletons
2S_u16243665	Arg, Leu	Arg, Lys, Asp, Phe, Undet	69	76,046	34
2S_u24153986	Val	-	90	80,127	0
2S_u29313312	Tyr, Thr, Met, Trp	-	76	81,815	1
2S_u37827958	Ile, Val	Arg, Lys, Asp, Phe, Phe	80	78,687	3
2S_u39251030	Arg	-	98	80,448	14
3S_u10031708	Arg, Leu	Lys, Asp, Phe, Phe, Undet	77	79,143	53
3S_u10544268	Arg, Leu	-	75	79,852	26
3S_u11305380	Arg	-	93	80,490	9
3S_u15101171	Tyr, Thr, Met, Trp	-	72	79,931	0
3S_u1519266	Arg, Leu	Arg, Lys, Asp, Phe	86	79,471	12
3S_u21200106	Ile, Val, Val	Arg, Lys, Asp, Phe	77	78,988	46
3S_u23461580	Val	Ser, Ile, Ala, Ser, Ser, Ser, Arg	78	76,004	56
3S_u2684503	Arg, Leu	Arg, Lys, Asp, Phe	79	79,016	0
3S_u27764638	Tyr, Thr, Met, Trp	-	76	81,814	2
3S_u27852698	Val	-	90	80,126	0
3S_u28699855	Arg, Leu	-	83	77,205	24
3S_u28754133	Arg, Leu	-	86	78,435	21
3S_u2898705	Arg	-	79	80,696	29
4S_u10183565	Arg, Leu	-	81	79,533	3
4S_u15661276	Arg, Val, Val	Arg, Lys, Asp, Phe, Phe	75	76,897	45
4S_u4943581	Tyr, Thr, Met, Trp	-	89	81,518	20
4S_u6355445	Tyr, Thr, Met, Trp	-	74	79,931	1
4S_u6585518	Val	-	84	78,886	31
4W_u1203400	-	Arg, Lys, Asp, Phe	82	77,022	12
5S_u26759450	Val	Arg, Lys	81	82,032	43
5S_u30505283	Arg, Undet	Arg, Lys, Asp, Phe	78	80,823	61
5S_u34002258	Thr, Tyr, Thr, Met, Trp	-	73	79,848	0
5S_u38064535	Arg	-	87	80,079	0
5S_u47638196	Arg, Leu	Arg, Lys, Asp, Phe	88	76,340	78
5S_u9852424	-	Arg, Lys, Asp, Phe, Phe, Undet	73	80,481	19
6S_u11123534	Tyr, Thr, Met, Trp	-	75	81,624	0
6S_u13513035	Arg, Leu	-	80	79,368	0
6S_u2273663	Tyr, Thr, Met, Trp	-	75	81,814	0
6S_u4822972	Thr, Tyr, Thr, Met, Trp	-	72	79,343	0
6S_u6909465	Arg, Leu	-	83	78,022	8
6S_u7653006	Arg, Val, Ile, Leu	Arg, Lys, Asp, Phe	79	76,014	31
6S_u8522914	Tyr, Thr, Met, Trp	-	72	79,043	0
6W_u12215949	-	Arg, Lys, Asp, Phe, Undet	84	80,483	71
6W_u14583566	Val	Arg, Lys, Asp, Phe, Undet	80	77,747	5
6W_u25541914	-	Arg, Lys, Asp, Phe, Undet, Phe	78	79,173	57
7S_u11862634	Tyr, Thr, Met, Trp	-	73	79,779	0
7S_u12200331	Thr, Tyr, Thr, Met	-	70	78,141	0
7S_u14046793	Arg	-	83	78,415	0
7S_u15516671	Val	Arg, Lys, Asp, Phe, Phe	85	81,609	45
7S_u15688967	-	Arg, Lys, Asp, Phe, Phe, Undet	77	78,250	0
7S_u17115757	Arg, Leu	-	84	80,080	4
7S_u19101101	Thr	-	80	81,258	0
7S_u20608092	Arg	-	76	79,036	2
7S_u22282045	Ile, Val, Val, Val, Val	Arg, Lys, Asp, Phe, Undet, Phe	77	80,085	27
7S_u2271537	Thr, Tyr, Thr, Met	-	69	77,653	0
7S_u25943834	-	Arg, Lys, Asp, Phe	84	80,804	63
7S_u26240695	Thr	-	70	77,941	1
7S_u26951073	Tyr, Thr, Met, Trp	-	72	79,300	0
7S_u27659329	Undet	Arg, Lys, Asp, Phe, Undet	79	80,488	45
7S_u30799209	Tyr, Thr, Met, Trp	-	75	81,858	0
7S_u31213733	Thr, Tyr, Thr, Met	-	72	79,437	0
7S_u38582635	-	Arg, Lys	74	82,066	61
7S_u44235735	-	Arg, Lys, Asp, Phe, Phe, Undet	75	82,783	27
7S_u44357109	Arg, Val, Leu	Arg, Lys, Asp, Phe	80	79,099	0
7S_u47022909	Tyr, Thr, Met, Trp	-	72	79,487	0
7S_u47173031	Thr	-	72	80,310	0
7S_u49540978	Tyr, Thr, Met, Trp	-	73	78,463	0
8S_u11077822	Thr, Tyr, Thr, Met	-	72	79,618	0
8S_u15236764	-	Arg, Lys, Asp, Phe, Phe, Ser, Phe	76	79,737	11
8S_u15726788	-	Arg, Lys, Asp, Phe, Phe, Undet	76	78,177	0
8S_u18536632	-	Arg, Lys, Asp, Phe, Phe, Phe	87	82,586	47
8S_u19836108	Tyr, Thr, Met, Trp	-	74	81,832	0
8S_u20312398	Tyr, Thr, Met, Trp	-	73	79,932	1
8S_u20517285	-	Arg, Lys, Asp, Phe, Undet, Undet	78	78,501	1
8S_u20665961	-	Arg, Lys, Asp, Phe, Undet, Phe	84	80,162	37
8S_u20934373	Thr, Tyr, Thr, Met, Trp	-	72	78,531	0
8S_u22443967	Arg, Leu	Arg, Lys, Asp, Phe	79	79,014	0
8S_u24147043	Arg, Leu	-	81	79,594	10
8S_u24863270	Thr, Tyr, Thr, Met	-	70	78,807	0
8S_u26398944	Arg	-	77	79,051	3
8S_u26666863	Thr	-	77	79,926	0
8S_u27316903	Tyr, Thr, Met, Trp	-	73	78,420	0
8S_u4016193	Thr, Tyr, Thr	-	71	78,867	0
8S_u5049132	Tyr, Thr, Met, Trp	-	72	79,300	0
8S_u6950072	Arg, Leu	-	77	77,703	0
8S_u7689465	Thr	Ser, Ser, Ser, Arg	74	79,901	0
8S_u8218337	Thr, Tyr, Thr, Met, Trp	-	76	81,842	2
8S_u9200617	Arg, Leu	-	78	79,234	0
8W_u9538187	Arg, Leu	Arg, Lys, Asp, Phe	106	78,723	64

### Sheet: Table 6
Genome	Split genes	Truncated+gap	Total frameshifts
2S_u16243665	2	0	2
2S_u24153986	2	0	2
2S_u29313312	0	0	0
2S_u37827958	0	0	0
2S_u39251030	2	0	2
3S_u10031708	2	0	2
3S_u10544268	4	0	4
3S_u11305380	2	0	2
3S_u15101171	0	0	0
3S_u1519266	0	0	0
3S_u21200106	0	0	0
3S_u23461580	2	0	2
3S_u2684503	2	0	2
3S_u27764638	0	0	0
3S_u27852698	2	0	2
3S_u28699855	0	0	0
3S_u28754133	2	0	2
3S_u2898705	2	0	2
4S_u10183565	2	0	2
4S_u15661276	0	0	0
4S_u4943581	2	0	2
4S_u6355445	0	0	0
4S_u6585518	2	0	2
4W_u1203400	0	0	0
5S_u26759450	0	0	0
5S_u30505283	0	0	0
5S_u34002258	2	0	2
5S_u38064535	0	0	0
5S_u47638196	2	0	2
5S_u9852424	0	0	0
6S_u11123534	0	0	0
6S_u13513035	0	0	0
6S_u2273663	0	0	0
6S_u4822972	0	0	0
6S_u6909465	2	0	2
6S_u7653006	0	0	0
6S_u8522914	2	0	2
6W_u12215949	0	0	0
6W_u14583566	0	0	0
6W_u25541914	0	0	0
7S_u11862634	0	0	0
7S_u12200331	0	0	0
7S_u14046793	0	0	0
7S_u15516671	2	0	2
7S_u15688967	2	0	2
7S_u17115757	2	0	2
7S_u19101101	0	0	0
7S_u20608092	2	0	2
7S_u22282045	2	0	2
7S_u2271537	4	0	4
7S_u25943834	0	0	0
7S_u26240695	0	0	0
7S_u26951073	0	0	0
7S_u27659329	2	0	2
7S_u30799209	2	0	2
7S_u31213733	0	0	0
7S_u38582635	0	0	0
7S_u44235735	2	0	2
7S_u44357109	2	0	2
7S_u47022909	0	0	0
7S_u47173031	0	0	0
7S_u49540978	0	0	0
8S_u11077822	0	0	0
8S_u15236764	2	0	2
8S_u15726788	2	0	2
8S_u18536632	2	0	2
8S_u19836108	0	0	0
8S_u20312398	0	0	0
8S_u20517285	2	0	2
8S_u20665961	2	0	2
8S_u20934373	0	0	0
8S_u22443967	2	0	2
8S_u24147043	2	0	2
8S_u24863270	0	0	0
8S_u26398944	2	0	2
8S_u26666863	2	0	2
8S_u27316903	0	0	0
8S_u4016193	2	0	2
8S_u5049132	0	0	0
8S_u6950072	0	0	0
8S_u7689465	0	0	0
8S_u8218337	0	0	0
8S_u9200617	2	0	2
8W_u9538187	0	0	0

### Sheet: Table 7
Pathway	KO	Enzyme	Genomes	%
Arginine biosynthesis	K00145	N-acetyl-gamma-glutamyl-phosphate reductase	0/84	0
Arginine biosynthesis	K00611	ornithine carbamoyltransferase	0/84	0
Arginine biosynthesis	K00821	acetylornithine transaminase	0/84	0
Arginine biosynthesis	K00930	acetylglutamate kinase	0/84	0
Arginine biosynthesis	K01438	acetylornithine deacetylase	0/84	0
Arginine biosynthesis	K01755	argininosuccinate lyase	0/84	0
Arginine biosynthesis	K01940	argininosuccinate synthase	0/84	0
Arginine biosynthesis	K14682	acetylornithine aminotransferase	0/84	0
Histidine biosynthesis	K00013	histidinol dehydrogenase	0/84	0
Histidine biosynthesis	K00765	ATP phosphoribosyltransferase	0/84	0
Histidine biosynthesis	K00817	histidinol-phosphate aminotransferase	0/84	0
Histidine biosynthesis	K01496	phosphoribosyl-AMP cyclohydrolase	0/84	0
Histidine biosynthesis	K01523	phosphoribosyl-ATP pyrophosphohydrolase	0/84	0
Histidine biosynthesis	K01814	phosphoribosylformimino-5-aminoimidazole carbox...	0/84	0
Histidine biosynthesis	K02500	imidazole glycerol-phosphate synthase subunit HisH	0/84	0
Histidine biosynthesis	K04486	imidazole glycerol-phosphate synthase subunit HisF	0/84	0
Tryptophan biosynthesis	K00766	anthranilate phosphoribosyltransferase	0/84	0
Tryptophan biosynthesis	K01609	indole-3-glycerol phosphate synthase	0/84	0
Tryptophan biosynthesis	K01657	anthranilate synthase component I	0/84	0
Tryptophan biosynthesis	K01658	anthranilate synthase component II	0/84	0
Tryptophan biosynthesis	K01695	tryptophan synthase alpha	0/84	0
Tryptophan biosynthesis	K01696	tryptophan synthase beta	0/84	0
Tryptophan biosynthesis	K13503	phosphoribosylanthranilate isomerase	0/84	0
Biotin biosynthesis	K00652	8-amino-7-oxononanoate synthase	0/84	0
Biotin biosynthesis	K00833	adenosylmethionine-8-amino-7-oxononanoate amino...	0/84	0
Biotin biosynthesis	K01012	biotin synthetase	0/84	0
Biotin biosynthesis	K01906	biotin--CoA ligase	0/84	0
Biotin biosynthesis	K01935	biotin synthase	0/84	0
Biotin biosynthesis	K02169	biotin repressor	0/84	0
Thiamine biosynthesis	K00788	thiamine-phosphate pyrophosphorylase	0/84	0
Thiamine biosynthesis	K00941	thiamine pyrophosphokinase	0/84	0
Thiamine biosynthesis	K03147	thiamine biosynthesis ThiC	0/84	0
Thiamine biosynthesis	K03149	thiazole biosynthesis ThiG	0/84	0
Thiamine biosynthesis	K03150	thiamine biosynthesis ThiO	0/84	0
Thiamine biosynthesis	K14153	cysteine desulfurase / sulfurtransferase	0/84	0
TCA cycle	K00024	malate dehydrogenase	84/84	100
TCA cycle	K00031	isocitrate dehydrogenase	84/84	100
TCA cycle	K00164	alpha-ketoglutarate dehydrogenase E1	0/84	0
TCA cycle	K00234	succinate dehydrogenase flavoprotein	0/84	0
TCA cycle	K00658	alpha-ketoglutarate dehydrogenase E2	0/84	0
TCA cycle	K01647	citrate synthase	0/84	0
TCA cycle	K01676	fumarate hydratase	0/84	0
TCA cycle	K01681	aconitate hydratase	0/84	0
TCA cycle	K01902	succinyl-CoA synthetase alpha	84/84	100
TCA cycle	K01903	succinyl-CoA synthetase beta	0/84	0
Serine biosynthesis	K00058	3-phosphoglycerate dehydrogenase	84/84	100
Serine biosynthesis	K00831	phosphoserine aminotransferase	84/84	100
Serine biosynthesis	K01079	phosphoserine phosphatase	0/84	0
Lysine biosynthesis (DAP)	K00215	dihydrodipicolinate reductase	40/84	48
Lysine biosynthesis (DAP)	K00674	tetrahydrodipicolinate N-succinyltransferase	84/84	100
Lysine biosynthesis (DAP)	K00821	N-succinyldiaminopimelate aminotransferase	0/84	0
Lysine biosynthesis (DAP)	K01439	succinyl-diaminopimelate desuccinylase	0/84	0
Lysine biosynthesis (DAP)	K01586	diaminopimelate decarboxylase	84/84	100
Lysine biosynthesis (DAP)	K01714	dihydrodipicolinate synthase	4/84	5
Lysine biosynthesis (DAP)	K01778	diaminopimelate epimerase	84/84	100

### Sheet: Table 8
Genome	selA (K01042)	selC (tRNA)	selD (K01008)	selC in HVR
2S_u16243665	0.917	0.102	0.077	N
2S_u24153986	0.873	0.100	0.077	N
2S_u29313312	0.109	0.890	0.911	Y
2S_u37827958	0.931	0.101	0.075	N
2S_u39251030	0.899	0.105	0.082	N
3S_u10031708	0.920	0.107	0.083	N
3S_u10544268	0.907	0.105	0.082	N
3S_u11305380	0.899	0.105	0.082	N
3S_u15101171	0.094	0.893	0.915	Y
3S_u1519266	0.919	0.106	0.080	N
3S_u21200106	0.931	0.103	0.078	N
3S_u23461580	0.890	0.108	0.083	N
3S_u2684503	0.923	0.112	0.086	N
3S_u27764638	0.109	0.890	0.911	Y
3S_u27852698	0.873	0.100	0.077	N
3S_u28699855	0.920	0.105	0.081	N
3S_u28754133	0.911	0.106	0.082	N
3S_u2898705	0.903	0.105	0.082	N
4S_u10183565	0.902	0.106	0.083	N
4S_u15661276	0.924	0.106	0.080	N
4S_u4943581	0.109	0.891	0.913	Y
4S_u6355445	0.094	0.893	0.915	Y
4S_u6585518	0.881	0.102	0.078	N
4W_u1203400	0.927	0.103	0.077	N
5S_u26759450	0.923	0.104	0.079	N
5S_u30505283	0.924	0.104	0.079	N
5S_u34002258	0.079	0.889	0.912	Y
5S_u38064535	0.906	0.101	0.078	N
5S_u47638196	0.916	0.102	0.078	N
5S_u9852424	0.930	0.102	0.075	N
6S_u11123534	0.088	0.893	0.914	Y
6S_u13513035	0.905	0.105	0.081	N
6S_u2273663	0.109	0.890	0.911	Y
6S_u4822972	0.086	0.891	0.914	Y
6S_u6909465	0.901	0.108	0.085	N
6S_u7653006	0.930	0.104	0.078	N
6S_u8522914	0.090	0.893	0.915	Y
6W_u12215949	0.924	0.102	0.077	N
6W_u14583566	0.931	0.102	0.076	N
6W_u25541914	0.931	0.103	0.078	N
7S_u11862634	0.087	0.895	0.918	Y
7S_u12200331	0.078	0.889	0.912	Y
7S_u14046793	0.904	0.103	0.080	N
7S_u15516671	0.927	0.102	0.078	N
7S_u15688967	0.930	0.108	0.083	N
7S_u17115757	0.903	0.105	0.082	N
7S_u19101101	0.082	0.876	0.920	Y
7S_u20608092	0.902	0.104	0.080	N
7S_u22282045	0.930	0.128	0.080	N
7S_u2271537	0.072	0.890	0.913	Y
7S_u25943834	0.931	0.099	0.074	N
7S_u26240695	0.072	0.888	0.911	Y
7S_u26951073	0.091	0.893	0.916	Y
7S_u27659329	0.933	0.102	0.077	N
7S_u30799209	0.088	0.892	0.914	Y
7S_u31213733	0.100	0.887	0.910	Y
7S_u38582635	0.925	0.100	0.075	N
7S_u44235735	0.926	0.101	0.077	N
7S_u44357109	0.923	0.119	0.093	N
7S_u47022909	0.092	0.893	0.916	Y
7S_u47173031	0.077	0.886	0.908	Y
7S_u49540978	0.073	0.894	0.917	Y
8S_u11077822	0.088	0.887	0.910	Y
8S_u15236764	0.927	0.106	0.081	N
8S_u15726788	0.930	0.109	0.083	N
8S_u18536632	0.928	0.103	0.079	N
8S_u19836108	0.088	0.893	0.915	Y
8S_u20312398	0.094	0.893	0.915	Y
8S_u20517285	0.925	0.102	0.077	N
8S_u20665961	0.924	0.107	0.082	N
8S_u20934373	0.078	0.890	0.912	Y
8S_u22443967	0.923	0.112	0.086	N
8S_u24147043	0.900	0.106	0.083	N
8S_u24863270	0.080	0.888	0.911	Y
8S_u26398944	0.902	0.104	0.080	N
8S_u26666863	0.089	0.873	0.918	Y
8S_u27316903	0.073	0.894	0.917	Y
8S_u4016193	0.098	0.888	0.910	Y
8S_u5049132	0.091	0.893	0.916	Y
8S_u6950072	0.903	0.104	0.080	N
8S_u7689465	0.099	0.882	0.905	Y
8S_u8218337	0.110	0.890	0.911	Y
8S_u9200617	0.902	0.107	0.083	N
8W_u9538187	0.923	0.110	0.083	N
